# Expression dynamics of long non-coding RNAs during imaginal disc development and regeneration in *Drosophila*

**DOI:** 10.1101/2024.03.19.585729

**Authors:** Carlos Camilleri-Robles, Raziel Amador, Marcel Tiebe, Aurelio A Teleman, Florenci Serras, Roderic Guigó, Montserrat Corominas

## Abstract

The discovery of functional long non-coding RNAs (lncRNAs) changed their initial concept as transcriptional noise. LncRNAs have been found to participate in the regulation of multiple biological processes, including chromatin structure, gene expression, splicing, and mRNA degradation and translation. However, functional studies of lncRNAs are hindered by the usual lack of phenotypes upon deletion or inhibition. Here, we used *Drosophila* imaginal discs as a model system to identify lncRNAs involved in development and regeneration. We examined a subset of lncRNAs expressed in the wing, leg, and eye disc development. Additionally, we analyzed transcriptomic data from regenerating wing discs to profile the expression pattern of lncRNAs during tissue repair. We focused on the lncRNA *CR40469*, which is upregulated during regeneration. We generated *CR40469* mutant flies that developed normally but showed impaired wing regeneration upon the induction of cell death. The ability of these mutants to regenerate was restored by the ectopic expression of *CR40469*. Furthermore, we found that the lncRNA *CR34335* has a high degree of sequence similarity with *CR40469* and can partially compensate for its function during regeneration in the absence of *CR40469*. Our findings point to a potential role of the lncRNA *CR40469* in *trans* during the response to damage in the wing imaginal disc.
