## Supplemental Table S1 for "Expression dynamics of long non-coding RNAs during imaginal disc development and regeneration in *Drosophila*"

### Sheet: Table_S1
Supplemental Table S1. List of lncRNA-PCG pairs and their respective classification in the wing, eye and leg discs.
ncRNA	ncRNA wing	ncRNA eye	ncRNA leg	PCG	PCG wing	PCG eye	PCG leg	Wing	Eye	Leg
bxd	Not expr	Not expr	Peak	CG31275	Not expr	Not expr	Not expr	Unrelated	Unrelated	Unrelated
cherub	Not expr	Decreasing	Not expr	CG5214	Peak	Increasing	Peak	Unrelated	Discordant	Unrelated
CR14310	Not expr	Peak	Not expr	gl	Decreasing	Peak	Not expr	Unrelated	Unrelated	Unrelated
CR30009	Not expr	Peak	Increasing	CG12911	Increasing	Increasing	Increasing	Unrelated	Unrelated	Concordant
CR30055	Increasing	Peak	Valley	Sin3A	Decreasing	Peak	Decreasing	Discordant	Unrelated	Unrelated
CR31451	Increasing	Increasing	Increasing	CG13603	Increasing	Valley	Valley	Concordant	Concordant	Unrelated
CR31781	Not expr	Increasing	Increasing	CG32832	Not expr	Not expr	Decreasing	Unrelated	Unrelated	Discordant
CR32027	Decreasing	Decreasing	Decreasing	Indy	Peak	Peak	Increasing	Unrelated	Unrelated	Discordant
CR32111	Valley	Decreasing	Valley	caup	Valley	Peak	Valley	Concordant	Unrelated	Concordant
CR32160	Not expr	Not expr	Increasing	CG13042	Increasing	Increasing	Increasing	Unrelated	Unrelated	Concordant
CR32218	Increasing	Peak	Valley	Su(Tpl)	Peak	Peak	Valley	Unrelated	Concordant	Concordant
CR32582	Valley	Valley	Valley	Chc	Peak	Peak	Peak	Discordant	Discordant	Discordant
CR32652	Increasing	Not expr	Not expr	CG2574	Not expr	Not expr	Not expr	Unrelated	Unrelated	Unrelated
CR32657	Increasing	Not expr	Not expr	Ten-a	Decreasing	Peak	Decreasing	Discordant	Unrelated	Unrelated
CR32658	Increasing	Increasing	Increasing	Ten-a	Decreasing	Peak	Decreasing	Discordant	Discordant	Discordant
CR32660	Valley	Decreasing	Valley	Sclp	Increasing	Peak	Increasing	Unrelated	Unrelated	Unrelated
CR32661	Increasing	Not expr	Not expr	pot	Valley	Increasing	Valley	Unrelated	Unrelated	Unrelated
CR32864	Valley	Valley	Increasing	Scr	Increasing	Not expr	Increasing	Unrelated	Unrelated	Concordant
CR33938	Peak	Decreasing	Peak	Ccp84Ab	Not expr	Not expr	Not expr	Unrelated	Unrelated	Unrelated
CR33948	Increasing	Increasing	Increasing	CG8560	Increasing	Increasing	Not expr	Concordant	Concordant	Unrelated
CR33963	Valley	Peak	Valley	Tis11	Valley	Peak	Valley	Concordant	Discordant	Concordant
CR34006	Decreasing	Not expr	Valley	CG42813	Peak	Increasing	Decreasing	Unrelated	Unrelated	Unrelated
CR34046	Increasing	Increasing	Increasing	CG42693	Not expr	Not expr	Not expr	Unrelated	Unrelated	Unrelated
CR40469	Decreasing	Decreasing	Valley	CG17636	Increasing	Not expr	Increasing	Discordant	Unrelated	Unrelated
CR41257	Not expr	Not expr	Peak	rl	Decreasing	Peak	Valley	Unrelated	Unrelated	Discordant
CR42254	Peak	Decreasing	Peak	BEAF-32	Peak	Decreasing	Decreasing	Concordant	Concordant	Unrelated
CR42491	Peak	Decreasing	Peak	RpL22	Decreasing	Decreasing	Decreasing	Unrelated	Concordant	Unrelated
CR42547	Peak	Peak	Valley	CG15674	Valley	Not expr	Decreasing	Discordant	Discordant	Unrelated
CR42549	Peak	Peak	Valley	mura	Valley	Peak	Valley	Discordant	Discordant	Concordant
CR42652	Valley	Valley	Increasing	Scr	Increasing	Not expr	Increasing	Unrelated	Unrelated	Concordant
CR42696	Decreasing	Not expr	Not expr	dimm	Valley	Not expr	Decreasing	Unrelated	Unrelated	Unrelated
CR42755	Not expr	Peak	Not expr	CG11726	Not expr	Not expr	Not expr	Unrelated	Unrelated	Unrelated
CR42767	Peak	Decreasing	Peak	Cubn	Peak	Peak	Peak	Concordant	Unrelated	Concordant
CR42859	Decreasing	Not expr	Decreasing	CG4267	Valley	Peak	Peak	Unrelated	Unrelated	Unrelated
CR42861	Peak	Peak	Valley	Pdcd4	Decreasing	Decreasing	Decreasing	Unrelated	Unrelated	Unrelated
CR42862	Valley	Increasing	Valley	CG33229	Increasing	Peak	Valley	Unrelated	Concordant	Concordant
CR42868	Increasing	Not expr	Not expr	CG42867	Increasing	Increasing	Increasing	Concordant	Unrelated	Unrelated
CR43144	Increasing	Valley	Valley	Cul2	Peak	Decreasing	Valley	Unrelated	Discordant	Concordant
CR43157	Valley	Decreasing	Increasing	Sclp	Increasing	Peak	Increasing	Unrelated	Unrelated	Concordant
CR43159	Decreasing	Decreasing	Decreasing	yellow-k	Not expr	Not expr	Not expr	Unrelated	Unrelated	Unrelated
CR43241	Peak	Peak	Valley	CG42748	Decreasing	Peak	Valley	Unrelated	Unrelated	Concordant
CR43242	Peak	Decreasing	Valley	Spf45	Peak	Decreasing	Decreasing	Concordant	Concordant	Unrelated
CR43252	Valley	Not expr	Valley	Antp	Valley	Not expr	Valley	Concordant	Unrelated	Concordant
CR43256	Decreasing	Peak	Not expr	gus	Peak	Decreasing	Valley	Unrelated	Concordant	Unrelated
CR43257	Decreasing	Decreasing	Decreasing	ETH	Decreasing	Decreasing	Decreasing	Concordant	Concordant	Concordant
CR43264	Peak	Peak	Decreasing	CG15765	Peak	Valley	Not expr	Concordant	Concordant	Unrelated
CR43300	Increasing	Not expr	Not expr	Mst87F	Increasing	Not expr	Not expr	Concordant	Unrelated	Unrelated
CR43301	Increasing	Valley	Increasing	CG45050	Peak	Peak	Increasing	Unrelated	Discordant	Concordant
CR43302	Decreasing	Not expr	Not expr	CheA84a	Not expr	Not expr	Not expr	Unrelated	Unrelated	Unrelated
CR43356	Increasing	Increasing	Increasing	crok	Peak	Peak	Increasing	Unrelated	Unrelated	Concordant
CR43426	Peak	Peak	Peak	CG32462	Not expr	Not expr	Not expr	Unrelated	Unrelated	Unrelated
CR43432	Decreasing	Peak	Peak	Ocho	Decreasing	Decreasing	Decreasing	Concordant	Unrelated	Unrelated
CR43452	Not expr	Not expr	Increasing	CG4000	Increasing	Increasing	Increasing	Unrelated	Unrelated	Concordant
CR43461	Peak	Decreasing	Increasing	CG3168	Decreasing	Valley	Valley	Unrelated	Unrelated	Unrelated
CR43465	Decreasing	Decreasing	Decreasing	Ucp4B	Not expr	Not expr	Not expr	Unrelated	Unrelated	Unrelated
CR43467	Not expr	Not expr	Increasing	Or46a	Valley	Increasing	Valley	Unrelated	Unrelated	Unrelated
CR43468	Decreasing	Decreasing	Decreasing	Lfg	Increasing	Peak	Peak	Discordant	Unrelated	Unrelated
CR43469	Decreasing	Decreasing	Decreasing	Balat	Increasing	Increasing	Decreasing	Discordant	Discordant	Concordant
CR43471	Decreasing	Not expr	Decreasing	CG34316	Not expr	Not expr	Not expr	Unrelated	Unrelated	Unrelated
CR43481	Decreasing	Decreasing	Peak	Hsp67Ba	Peak	Peak	Peak	Unrelated	Unrelated	Concordant
CR43496	Peak	Peak	Valley	sov	Valley	Peak	Valley	Discordant	Discordant	Concordant
CR43604	Valley	Peak	Decreasing	d	Decreasing	Peak	Decreasing	Unrelated	Unrelated	Concordant
CR43626	Decreasing	Not expr	Not expr	CG43389	Not expr	Not expr	Not expr	Unrelated	Unrelated	Unrelated
CR43629	Peak	Not expr	Not expr	CG31522	Increasing	Increasing	Increasing	Unrelated	Unrelated	Unrelated
CR43635	Increasing	Increasing	Not expr	corto	Increasing	Peak	Valley	Concordant	Concordant	Unrelated
CR43641	Increasing	Not expr	Increasing	tal-2A	Peak	Peak	Peak	Unrelated	Unrelated	Unrelated
CR43642	Not expr	Peak	Peak	tal-2A	Peak	Peak	Peak	Unrelated	Concordant	Concordant
CR43643	Increasing	Increasing	Valley	E(spl)m2-BFM	Peak	Peak	Decreasing	Unrelated	Unrelated	Unrelated
CR43644	Not expr	Peak	Not expr	E(spl)m3-HLH	Peak	Peak	Decreasing	Unrelated	Concordant	Unrelated
CR43683	Decreasing	Not expr	Peak	CG5850	Peak	Increasing	Increasing	Unrelated	Unrelated	Unrelated
CR43685	Peak	Valley	Decreasing	e(y)2b	Valley	Valley	Valley	Discordant	Concordant	Unrelated
CR43686	Increasing	Peak	Not expr	CrebB	Peak	Peak	Valley	Unrelated	Concordant	Unrelated
CR43704	Increasing	Decreasing	Valley	CG43707	Not expr	Increasing	Not expr	Unrelated	Discordant	Unrelated
CR43716	Increasing	Increasing	Not expr	dpy	Valley	Increasing	Increasing	Unrelated	Unrelated	Unrelated
CR43717	Peak	Peak	Valley	ex	Decreasing	Peak	Decreasing	Unrelated	Unrelated	Unrelated
CR43723	Peak	Peak	Increasing	Coop	Peak	Peak	Peak	Concordant	Concordant	Unrelated
CR43724	Not expr	Increasing	Not expr	Optix	Decreasing	Increasing	Not expr	Unrelated	Discordant	Unrelated
CR43728	Decreasing	Not expr	Decreasing	CG9068	Not expr	Not expr	Not expr	Unrelated	Unrelated	Unrelated
CR43730	Increasing	Decreasing	Increasing	JhI-26	Increasing	Increasing	Increasing	Concordant	Discordant	Concordant
CR43751	Not expr	Peak	Not expr	aop	Valley	Peak	Valley	Unrelated	Discordant	Unrelated
CR43754	Decreasing	Increasing	Valley	CG4271	Not expr	Not expr	Not expr	Unrelated	Unrelated	Unrelated
CR43765	Decreasing	Not expr	Not expr	CG3262	Peak	Peak	Decreasing	Unrelated	Unrelated	Unrelated
CR43769	Not expr	Not expr	Valley	numb	Peak	Peak	Valley	Unrelated	Unrelated	Concordant
CR43785	Valley	Peak	Peak	hng3	Peak	Peak	Peak	Discordant	Concordant	Concordant
CR43810	Not expr	Not expr	Increasing	Cpr50Ca	Increasing	Increasing	Increasing	Unrelated	Unrelated	Concordant
CR43811	Increasing	Not expr	Not expr	Cpr50Cb	Increasing	Increasing	Increasing	Concordant	Unrelated	Unrelated
CR43812	Increasing	Not expr	Not expr	CG8908	Peak	Peak	Decreasing	Unrelated	Unrelated	Unrelated
CR43824	Decreasing	Not expr	Decreasing	CG34124	Not expr	Not expr	Not expr	Unrelated	Unrelated	Unrelated
CR43833	Not expr	Increasing	Not expr	Pdcd4	Decreasing	Decreasing	Decreasing	Unrelated	Discordant	Unrelated
CR43837	Valley	Peak	Valley	Inx2	Peak	Peak	Peak	Discordant	Concordant	Discordant
CR43838	Not expr	Increasing	Not expr	shakB	Increasing	Increasing	Not expr	Unrelated	Concordant	Unrelated
CR43849	Not expr	Peak	Decreasing	pxb	Valley	Peak	Decreasing	Unrelated	Discordant	Concordant
CR43855	Not expr	Not expr	Increasing	Sema1a	Decreasing	Peak	Decreasing	Unrelated	Unrelated	Discordant
CR43864	Not expr	Peak	Not expr	Edem1	Peak	Peak	Peak	Unrelated	Concordant	Unrelated
CR43866	Peak	Decreasing	Peak	Gal	Increasing	Increasing	Increasing	Unrelated	Discordant	Unrelated
CR43877	Decreasing	Valley	Not expr	Arv1	Peak	Decreasing	Valley	Unrelated	Discordant	Unrelated
CR43881	Not expr	Not expr	Increasing	RhoGEF64C	Increasing	Increasing	Increasing	Unrelated	Unrelated	Concordant
CR43883	Not expr	Increasing	Not expr	Sf3b3	Decreasing	Decreasing	Decreasing	Unrelated	Discordant	Unrelated
CR43887	Decreasing	Not expr	Not expr	Dph1	Peak	Valley	Increasing	Unrelated	Unrelated	Unrelated
CR43889	Valley	Peak	Valley	Mi-2	Decreasing	Peak	Decreasing	Unrelated	Unrelated	Unrelated
CR43890	Not expr	Peak	Not expr	gogo	Valley	Peak	Increasing	Unrelated	Discordant	Unrelated
CR43900	Peak	Peak	Decreasing	Cam	Peak	Peak	Peak	Concordant	Concordant	Unrelated
CR43906	Decreasing	Decreasing	Decreasing	CG13376	Valley	Valley	Increasing	Unrelated	Unrelated	Discordant
CR43908	Increasing	Valley	Increasing	CG15741	Not expr	Not expr	Not expr	Unrelated	Unrelated	Unrelated
CR43918	Not expr	Peak	Not expr	Dp	Decreasing	Decreasing	Decreasing	Unrelated	Unrelated	Unrelated
CR43927	Increasing	Increasing	Increasing	CG40006	Valley	Peak	Increasing	Unrelated	Unrelated	Concordant
CR43930	Increasing	Not expr	Increasing	CG11458	Not expr	Increasing	Increasing	Unrelated	Unrelated	Concordant
CR43933	Not expr	Increasing	Increasing	Glg1	Peak	Peak	Decreasing	Unrelated	Unrelated	Discordant
CR43943	Decreasing	Decreasing	Decreasing	Hpd	Not expr	Not expr	Not expr	Unrelated	Unrelated	Unrelated
CR43944	Decreasing	Valley	Decreasing	fbl	Decreasing	Decreasing	Decreasing	Concordant	Unrelated	Concordant
CR43948	Not expr	Not expr	Valley	eve	Not expr	Not expr	Not expr	Unrelated	Unrelated	Unrelated
CR43951	Valley	Decreasing	Decreasing	Diap1	Peak	Peak	Peak	Discordant	Unrelated	Unrelated
CR43956	Not expr	Peak	Increasing	anne	Decreasing	Peak	Valley	Unrelated	Unrelated	Unrelated
CR43957	Not expr	Increasing	Increasing	ci	Decreasing	Peak	Valley	Unrelated	Discordant	Unrelated
CR43962	Not expr	Increasing	Not expr	CG17600	Increasing	Valley	Increasing	Unrelated	Concordant	Unrelated
CR43963	Decreasing	Peak	Not expr	Smr	Decreasing	Peak	Valley	Concordant	Unrelated	Unrelated
CR43971	Increasing	Not expr	Not expr	CG45071	Peak	Decreasing	Decreasing	Unrelated	Unrelated	Unrelated
CR43973	Increasing	Increasing	Not expr	CTPsyn	Decreasing	Decreasing	Decreasing	Discordant	Discordant	Unrelated
CR43977	Increasing	Peak	Increasing	Cpr78E	Peak	Not expr	Peak	Unrelated	Concordant	Unrelated
CR43978	Valley	Peak	Peak	Sfp78E	Valley	Not expr	Decreasing	Concordant	Discordant	Unrelated
CR43979	Valley	Peak	Peak	Als2	Peak	Decreasing	Valley	Discordant	Concordant	Discordant
CR43989	Peak	Not expr	Not expr	IRSp53	Valley	Valley	Valley	Discordant	Unrelated	Unrelated
CR43995	Peak	Peak	Increasing	CG7133	Decreasing	Decreasing	Decreasing	Unrelated	Unrelated	Discordant
CR44024	Not expr	Peak	Not expr	lgs	Decreasing	Peak	Valley	Unrelated	Unrelated	Unrelated
CR44029	Increasing	Peak	Increasing	unc-13	Decreasing	Peak	Valley	Discordant	Unrelated	Unrelated
CR44030	Decreasing	Decreasing	Valley	fuss	Not expr	Not expr	Not expr	Unrelated	Unrelated	Unrelated
CR44042	Valley	Peak	Increasing	l(2)41Ab	Not expr	Not expr	Not expr	Unrelated	Unrelated	Unrelated
CR44043	Not expr	Peak	Not expr	l(2)41Ab	Not expr	Not expr	Not expr	Unrelated	Unrelated	Unrelated
CR44046	Decreasing	Peak	Decreasing	CG15528	Not expr	Valley	Not expr	Unrelated	Unrelated	Unrelated
CR44047	Decreasing	Not expr	Valley	AdSS	Decreasing	Increasing	Decreasing	Concordant	Unrelated	Unrelated
CR44053	Decreasing	Decreasing	Decreasing	ppk28	Decreasing	Decreasing	Decreasing	Concordant	Concordant	Concordant
CR44054	Peak	Peak	Peak	CG15199	Decreasing	Decreasing	Decreasing	Unrelated	Unrelated	Unrelated
CR44062	Peak	Not expr	Not expr	bond	Increasing	Increasing	Increasing	Unrelated	Unrelated	Unrelated
CR44067	Not expr	Increasing	Peak	egg	Decreasing	Peak	Decreasing	Unrelated	Discordant	Unrelated
CR44068	Not expr	Peak	Not expr	Lpin	Valley	Peak	Valley	Unrelated	Discordant	Unrelated
CR44077	Decreasing	Not expr	Increasing	CG3407	Peak	Decreasing	Decreasing	Unrelated	Unrelated	Discordant
CR44084	Peak	Peak	Peak	ogre	Peak	Peak	Peak	Concordant	Concordant	Concordant
CR44091	Increasing	Decreasing	Increasing	CG11550	Valley	Increasing	Increasing	Unrelated	Discordant	Concordant
CR44092	Decreasing	Peak	Valley	mask	Decreasing	Peak	Valley	Concordant	Unrelated	Concordant
CR44093	Valley	Decreasing	Valley	CG2182	Peak	Peak	Peak	Discordant	Unrelated	Discordant
CR44095	Not expr	Increasing	Not expr	Cys	Valley	Valley	Increasing	Unrelated	Unrelated	Unrelated
CR44096	Increasing	Increasing	Increasing	CG31176	Valley	Peak	Valley	Unrelated	Unrelated	Unrelated
CR44097	Peak	Peak	Decreasing	CG6000	Peak	Valley	Decreasing	Concordant	Concordant	Concordant
CR44103	Not expr	Decreasing	Not expr	Cerk	Valley	Valley	Valley	Unrelated	Unrelated	Unrelated
CR44108	Peak	Peak	Decreasing	Shmt	Decreasing	Valley	Decreasing	Unrelated	Unrelated	Concordant
CR44114	Not expr	Not expr	Increasing	sau	Peak	Peak	Increasing	Unrelated	Unrelated	Concordant
CR44119	Decreasing	Decreasing	Decreasing	SLC5A11	Increasing	Peak	Increasing	Discordant	Unrelated	Discordant
CR44124	Not expr	Decreasing	Peak	Ankle2	Peak	Peak	Peak	Unrelated	Unrelated	Concordant
CR44127	Decreasing	Not expr	Not expr	CG7881	Not expr	Not expr	Not expr	Unrelated	Unrelated	Unrelated
CR44129	Not expr	Increasing	Increasing	CG4829	Increasing	Increasing	Increasing	Unrelated	Concordant	Concordant
CR44130	Not expr	Peak	Not expr	CG34211	Increasing	Not expr	Not expr	Unrelated	Unrelated	Unrelated
CR44134	Decreasing	Not expr	Not expr	CG9804	Decreasing	Valley	Decreasing	Concordant	Unrelated	Unrelated
CR44135	Decreasing	Decreasing	Decreasing	CG18547	Peak	Decreasing	Decreasing	Unrelated	Concordant	Concordant
CR44146	Increasing	Increasing	Increasing	vari	Increasing	Peak	Increasing	Concordant	Concordant	Concordant
CR44149	Decreasing	Not expr	Increasing	brwl	Valley	Valley	Valley	Unrelated	Unrelated	Unrelated
CR44165	Decreasing	Not expr	Not expr	CG15909	Not expr	Not expr	Not expr	Unrelated	Unrelated	Unrelated
CR44168	Decreasing	Decreasing	Peak	CG34423	Peak	Increasing	Valley	Unrelated	Discordant	Discordant
CR44171	Peak	Peak	Decreasing	vimar	Peak	Peak	Decreasing	Concordant	Concordant	Concordant
CR44178	Valley	Not expr	Valley	RhoGAP93B	Peak	Peak	Valley	Discordant	Unrelated	Concordant
CR44237	Decreasing	Not expr	Not expr	Or88a	Not expr	Not expr	Not expr	Unrelated	Unrelated	Unrelated
CR44263	Decreasing	Not expr	Valley	Smvt	Increasing	Increasing	Increasing	Discordant	Unrelated	Unrelated
CR44266	Decreasing	Increasing	Valley	CG11699	Peak	Increasing	Peak	Unrelated	Unrelated	Discordant
CR44268	Increasing	Peak	Valley	CG12567	Peak	Decreasing	Valley	Unrelated	Concordant	Concordant
CR44272	Not expr	Decreasing	Increasing	ACC	Increasing	Increasing	Valley	Unrelated	Discordant	Unrelated
CR44273	Increasing	Increasing	Increasing	CG13748	Valley	Increasing	Valley	Unrelated	Unrelated	Unrelated
CR44274	Increasing	Increasing	Increasing	CG8230	Peak	Peak	Peak	Unrelated	Unrelated	Unrelated
CR44281	Increasing	Increasing	Increasing	ptc	Decreasing	Peak	Valley	Discordant	Discordant	Unrelated
CR44283	Not expr	Increasing	Valley	CG8046	Not expr	Not expr	Not expr	Unrelated	Unrelated	Unrelated
CR44285	Not expr	Peak	Not expr	CG1902	Valley	Peak	Valley	Unrelated	Discordant	Unrelated
CR44291	Peak	Peak	Decreasing	CG31460	Peak	Decreasing	Decreasing	Concordant	Concordant	Concordant
CR44294	Not expr	Increasing	Increasing	CG12128	Peak	Decreasing	Valley	Unrelated	Unrelated	Unrelated
CR44300	Not expr	Increasing	Not expr	CG33144	Valley	Peak	Increasing	Unrelated	Unrelated	Unrelated
CR44317	Increasing	Not expr	Increasing	5-HT2A	Increasing	Increasing	Increasing	Concordant	Unrelated	Concordant
CR44322	Not expr	Not expr	Increasing	CG42827	Valley	Decreasing	Decreasing	Unrelated	Unrelated	Discordant
CR44333	Peak	Not expr	Increasing	rn	Peak	Decreasing	Valley	Concordant	Unrelated	Unrelated
CR44334	Decreasing	Not expr	Valley	rn	Peak	Decreasing	Valley	Unrelated	Unrelated	Concordant
CR44340	Increasing	Peak	Not expr	CG14200	Peak	Peak	Valley	Unrelated	Concordant	Unrelated
CR44363	Peak	Not expr	Increasing	CG44362	Not expr	Not expr	Not expr	Unrelated	Unrelated	Unrelated
CR44368	Valley	Decreasing	Decreasing	CG18324	Decreasing	Increasing	Decreasing	Unrelated	Discordant	Concordant
CR44370	Not expr	Increasing	Not expr	Fs	Decreasing	Decreasing	Increasing	Unrelated	Discordant	Unrelated
CR44381	Decreasing	Peak	Decreasing	CG14054	Increasing	Valley	Valley	Discordant	Unrelated	Unrelated
CR44382	Decreasing	Peak	Decreasing	CG4199	Increasing	Valley	Increasing	Discordant	Unrelated	Discordant
CR44417	Increasing	Peak	Valley	Mapmodulin	Decreasing	Decreasing	Decreasing	Discordant	Unrelated	Unrelated
CR44421	Decreasing	Not expr	Not expr	Ote	Peak	Decreasing	Decreasing	Unrelated	Unrelated	Unrelated
CR44429	Increasing	Not expr	Increasing	gce	Increasing	Increasing	Increasing	Concordant	Unrelated	Concordant
CR44443	Decreasing	Not expr	Not expr	Cyp9b2	Increasing	Increasing	Not expr	Discordant	Unrelated	Unrelated
CR44455	Increasing	Not expr	Not expr	Gpdh2	Not expr	Not expr	Not expr	Unrelated	Unrelated	Unrelated
CR44463	Decreasing	Not expr	Peak	CG8079	Peak	Peak	Valley	Unrelated	Unrelated	Discordant
CR44469	Peak	Not expr	Not expr	CG13360	Not expr	Increasing	Not expr	Unrelated	Unrelated	Unrelated
CR44472	Not expr	Increasing	Not expr	CG11007	Peak	Peak	Increasing	Unrelated	Unrelated	Unrelated
CR44489	Decreasing	Decreasing	Not expr	CG43354	Not expr	Not expr	Not expr	Unrelated	Unrelated	Unrelated
CR44508	Decreasing	Not expr	Increasing	Hexo2	Valley	Increasing	Increasing	Unrelated	Unrelated	Concordant
CR44512	Decreasing	Not expr	Decreasing	Zw	Peak	Increasing	Valley	Unrelated	Unrelated	Unrelated
CR44514	Not expr	Peak	Not expr	CG13895	Peak	Peak	Decreasing	Unrelated	Concordant	Unrelated
CR44522	Not expr	Not expr	Valley	Ldh	Peak	Peak	Peak	Unrelated	Unrelated	Discordant
CR44523	Decreasing	Decreasing	Peak	dikar	Peak	Peak	Valley	Unrelated	Unrelated	Discordant
CR44525	Not expr	Increasing	Not expr	CG8560	Increasing	Increasing	Not expr	Unrelated	Concordant	Unrelated
CR44552	Increasing	Not expr	Increasing	mirr	Increasing	Peak	Not expr	Concordant	Unrelated	Unrelated
CR44564	Peak	Decreasing	Not expr	CG6479	Peak	Decreasing	Decreasing	Concordant	Concordant	Unrelated
CR44566	Decreasing	Decreasing	Valley	anchor	Peak	Decreasing	Decreasing	Unrelated	Concordant	Unrelated
CR44567	Not expr	Valley	Peak	CG7497	Valley	Increasing	Valley	Unrelated	Concordant	Discordant
CR44582	Not expr	Peak	Not expr	CG31869	Peak	Peak	Peak	Unrelated	Concordant	Unrelated
CR44589	Peak	Peak	Increasing	Plzf	Decreasing	Peak	Decreasing	Unrelated	Unrelated	Discordant
CR44594	Increasing	Not expr	Not expr	Pex19	Peak	Valley	Decreasing	Unrelated	Unrelated	Unrelated
CR44604	Peak	Decreasing	Peak	CG5693	Not expr	Not expr	Not expr	Unrelated	Unrelated	Unrelated
CR44605	Decreasing	Peak	Peak	CG5693	Not expr	Not expr	Not expr	Unrelated	Unrelated	Unrelated
CR44608	Decreasing	Decreasing	Peak	RpL40	Peak	Peak	Peak	Unrelated	Unrelated	Concordant
CR44611	Increasing	Peak	Not expr	Pvf2	Valley	Decreasing	Valley	Unrelated	Discordant	Unrelated
CR44638	Increasing	Increasing	Increasing	Cpr56F	Increasing	Increasing	Increasing	Concordant	Concordant	Concordant
CR44652	Valley	Not expr	Valley	CG13428	Valley	Not expr	Valley	Concordant	Unrelated	Concordant
CR44662	Decreasing	Decreasing	Decreasing	CG33177	Not expr	Not expr	Not expr	Unrelated	Unrelated	Unrelated
CR44676	Increasing	Peak	Decreasing	Shal	Peak	Increasing	Not expr	Unrelated	Concordant	Unrelated
CR44677	Not expr	Peak	Not expr	CG9300	Increasing	Decreasing	Valley	Unrelated	Unrelated	Unrelated
CR44690	Decreasing	Decreasing	Decreasing	Cyp4d2	Increasing	Decreasing	Peak	Discordant	Concordant	Unrelated
CR44698	Not expr	Not expr	Increasing	Atet	Valley	Peak	Increasing	Unrelated	Unrelated	Concordant
CR44703	Decreasing	Not expr	Not expr	Cht9	Valley	Increasing	Valley	Unrelated	Unrelated	Unrelated
CR44705	Peak	Not expr	Peak	wgn	Increasing	Increasing	Increasing	Unrelated	Unrelated	Unrelated
CR44713	Not expr	Decreasing	Not expr	scyl	Increasing	Peak	Valley	Unrelated	Unrelated	Unrelated
CR44719	Decreasing	Not expr	Increasing	Ir68a	Peak	Increasing	Not expr	Unrelated	Unrelated	Unrelated
CR44749	Decreasing	Decreasing	Decreasing	HmgD	Decreasing	Decreasing	Decreasing	Concordant	Concordant	Concordant
CR44764	Not expr	Decreasing	Not expr	robo1	Peak	Peak	Valley	Unrelated	Unrelated	Unrelated
CR44769	Increasing	Not expr	Valley	CG42752	Not expr	Not expr	Not expr	Unrelated	Unrelated	Unrelated
CR44772	Peak	Decreasing	Not expr	Bacc	Decreasing	Peak	Decreasing	Unrelated	Unrelated	Unrelated
CR44776	Not expr	Peak	Not expr	IFT52	Decreasing	Decreasing	Decreasing	Unrelated	Unrelated	Unrelated
CR44779	Not expr	Not expr	Increasing	CG3655	Valley	Peak	Valley	Unrelated	Unrelated	Unrelated
CR44784	Increasing	Decreasing	Valley	CG30414	Decreasing	Valley	Decreasing	Discordant	Unrelated	Unrelated
CR44806	Decreasing	Not expr	Not expr	kcc	Valley	Increasing	Valley	Unrelated	Unrelated	Unrelated
CR44809	Valley	Peak	Valley	Clamp	Peak	Peak	Decreasing	Discordant	Concordant	Unrelated
CR44810	Increasing	Increasing	Increasing	slbo	Valley	Increasing	Increasing	Unrelated	Unrelated	Concordant
CR44816	Peak	Decreasing	Decreasing	Marf	Peak	Valley	Valley	Concordant	Unrelated	Unrelated
CR44830	Valley	Increasing	Valley	CG12851	Not expr	Peak	Not expr	Unrelated	Unrelated	Unrelated
CR44831	Decreasing	Peak	Decreasing	pdgy	Valley	Peak	Peak	Unrelated	Discordant	Unrelated
CR44832	Increasing	Increasing	Not expr	CG15767	Valley	Decreasing	Decreasing	Unrelated	Unrelated	Unrelated
CR44843	Peak	Not expr	Not expr	Lk	Increasing	Not expr	Increasing	Unrelated	Unrelated	Unrelated
CR44845	Valley	Peak	Valley	CG5731	Valley	Peak	Valley	Concordant	Discordant	Concordant
CR44872	Peak	Valley	Increasing	CG5850	Peak	Increasing	Increasing	Concordant	Discordant	Concordant
CR44874	Decreasing	Valley	Valley	CG33301	Valley	Valley	Valley	Unrelated	Concordant	Concordant
CR44891	Increasing	Not expr	Not expr	svr	Increasing	Increasing	Increasing	Concordant	Unrelated	Unrelated
CR44892	Increasing	Valley	Increasing	svr	Increasing	Increasing	Increasing	Concordant	Unrelated	Concordant
CR44898	Valley	Peak	Valley	robo2	Valley	Peak	Valley	Concordant	Discordant	Concordant
CR44899	Peak	Peak	Peak	CG13258	Increasing	Increasing	Increasing	Unrelated	Unrelated	Unrelated
CR44907	Increasing	Not expr	Not expr	bwa	Valley	Valley	Valley	Unrelated	Unrelated	Unrelated
CR44910	Decreasing	Peak	Increasing	CG9246	Peak	Peak	Valley	Unrelated	Concordant	Unrelated
CR44912	Increasing	Increasing	Increasing	dpp	Valley	Valley	Valley	Unrelated	Unrelated	Unrelated
CR44914	Decreasing	Not expr	Not expr	Nlg2	Not expr	Increasing	Not expr	Unrelated	Unrelated	Unrelated
CR44917	Increasing	Decreasing	Valley	tsh	Increasing	Peak	Decreasing	Concordant	Unrelated	Unrelated
CR44922	Increasing	Increasing	Increasing	Sfxn1-3	Increasing	Peak	Increasing	Concordant	Concordant	Concordant
CR44923	Valley	Increasing	Increasing	Nep2	Increasing	Increasing	Increasing	Unrelated	Concordant	Concordant
CR44932	Valley	Not expr	Valley	Antp	Valley	Not expr	Valley	Concordant	Unrelated	Concordant
CR44936	Increasing	Not expr	Increasing	unc-45	Peak	Peak	Increasing	Unrelated	Unrelated	Concordant
CR44946	Not expr	Decreasing	Not expr	CG7675	Peak	Peak	Peak	Unrelated	Unrelated	Unrelated
CR44957	Not expr	Decreasing	Not expr	mei-9	Peak	Peak	Decreasing	Unrelated	Unrelated	Unrelated
CR44958	Valley	Decreasing	Decreasing	Gr5a	Decreasing	Not expr	Decreasing	Unrelated	Unrelated	Concordant
CR44960	Decreasing	Decreasing	Decreasing	CG33178	Increasing	Increasing	Increasing	Discordant	Discordant	Discordant
CR44964	Valley	Not expr	Not expr	CG14439	Peak	Peak	Peak	Discordant	Unrelated	Unrelated
CR44970	Peak	Peak	Not expr	kek1	Peak	Peak	Decreasing	Concordant	Concordant	Unrelated
CR44974	Not expr	Not expr	Decreasing	CycE	Decreasing	Peak	Decreasing	Unrelated	Unrelated	Concordant
CR44975	Not expr	Not expr	Increasing	grp	Peak	Decreasing	Decreasing	Unrelated	Unrelated	Discordant
CR44978	Not expr	Increasing	Not expr	Lar	Decreasing	Peak	Valley	Unrelated	Discordant	Unrelated
CR44989	Increasing	Increasing	Increasing	mEFG1	Peak	Valley	Decreasing	Unrelated	Unrelated	Discordant
CR44994	Not expr	Not expr	Increasing	Nepl8	Not expr	Not expr	Not expr	Unrelated	Unrelated	Unrelated
CR44999	Increasing	Peak	Not expr	Myc	Decreasing	Peak	Decreasing	Discordant	Unrelated	Unrelated
CR45000	Valley	Decreasing	Peak	Lcch3	Valley	Increasing	Decreasing	Concordant	Discordant	Unrelated
CR45007	Not expr	Increasing	Not expr	CG31712	Peak	Peak	Valley	Unrelated	Unrelated	Unrelated
CR45009	Peak	Not expr	Valley	FucTC	Not expr	Not expr	Not expr	Unrelated	Unrelated	Unrelated
CR45010	Not expr	Increasing	Not expr	FucTC	Not expr	Not expr	Not expr	Unrelated	Unrelated	Unrelated
CR45014	Not expr	Not expr	Increasing	Pde1c	Increasing	Increasing	Peak	Unrelated	Unrelated	Unrelated
CR45018	Valley	Increasing	Increasing	IP3K2	Increasing	Increasing	Increasing	Unrelated	Concordant	Concordant
CR45024	Not expr	Increasing	Increasing	CG4000	Increasing	Increasing	Increasing	Unrelated	Concordant	Concordant
CR45026	Increasing	Valley	Valley	Pmi	Peak	Increasing	Decreasing	Unrelated	Discordant	Unrelated
CR45028	Peak	Decreasing	Peak	CG7702	Peak	Peak	Peak	Concordant	Unrelated	Concordant
CR45047	Peak	Peak	Valley	RhoGAP92B	Increasing	Peak	Increasing	Unrelated	Unrelated	Unrelated
CR45053	Decreasing	Decreasing	Decreasing	SpdS	Decreasing	Valley	Decreasing	Concordant	Unrelated	Concordant
CR45102	Decreasing	Peak	Valley	Mnt	Peak	Peak	Increasing	Unrelated	Concordant	Unrelated
CR45125	Increasing	Peak	Not expr	dati	Increasing	Increasing	Not expr	Concordant	Unrelated	Unrelated
CR45130	Decreasing	Peak	Peak	Vps13	Decreasing	Peak	Decreasing	Concordant	Unrelated	Unrelated
CR45132	Not expr	Peak	Valley	Pkn	Decreasing	Peak	Valley	Unrelated	Unrelated	Concordant
CR45133	Not expr	Not expr	Decreasing	KCNQ	Increasing	Increasing	Increasing	Unrelated	Unrelated	Discordant
CR45139	Not expr	Decreasing	Not expr	uex	Decreasing	Peak	Valley	Unrelated	Unrelated	Unrelated
CR45141	Decreasing	Not expr	Not expr	AspRS	Decreasing	Peak	Decreasing	Concordant	Unrelated	Unrelated
CR45143	Peak	Peak	Peak	fus	Valley	Peak	Valley	Discordant	Discordant	Discordant
CR45164	Decreasing	Decreasing	Decreasing	Vps11	Peak	Peak	Valley	Unrelated	Unrelated	Unrelated
CR45170	Increasing	Not expr	Not expr	Spn	Increasing	Peak	Increasing	Concordant	Unrelated	Unrelated
CR45171	Peak	Decreasing	Peak	Cpr67Fb	Not expr	Not expr	Not expr	Unrelated	Unrelated	Unrelated
CR45175	Not expr	Increasing	Not expr	CG5567	Peak	Valley	Decreasing	Unrelated	Unrelated	Unrelated
CR45176	Decreasing	Peak	Valley	Hpd	Not expr	Not expr	Not expr	Unrelated	Unrelated	Unrelated
CR45177	Increasing	Not expr	Not expr	CG40228	Peak	Decreasing	Valley	Unrelated	Unrelated	Unrelated
CR45180	Not expr	Increasing	Not expr	lovit	Not expr	Increasing	Not expr	Unrelated	Unrelated	Unrelated
CR45181	Peak	Not expr	Not expr	vtd	Peak	Peak	Valley	Concordant	Unrelated	Unrelated
CR45182	Increasing	Not expr	Increasing	l(3)80Fg	Valley	Increasing	Valley	Unrelated	Unrelated	Unrelated
CR45184	Decreasing	Decreasing	Decreasing	Sf3b3	Decreasing	Decreasing	Decreasing	Concordant	Concordant	Concordant
CR45185	Increasing	Peak	Valley	Cht6	Valley	Valley	Valley	Unrelated	Discordant	Concordant
CR45187	Decreasing	Peak	Valley	lost	Decreasing	Peak	Decreasing	Concordant	Unrelated	Unrelated
CR45188	Not expr	Peak	Not expr	Cdep	Peak	Peak	Increasing	Unrelated	Concordant	Unrelated
CR45190	Decreasing	Not expr	Decreasing	CG1635	Valley	Valley	Valley	Unrelated	Unrelated	Unrelated
CR45197	Valley	Peak	Peak	sgg	Valley	Peak	Valley	Concordant	Discordant	Discordant
CR45198	Increasing	Peak	Increasing	CG33978	Increasing	Peak	Valley	Concordant	Unrelated	Unrelated
CR45200	Valley	Valley	Decreasing	bt	Not expr	Increasing	Not expr	Unrelated	Unrelated	Unrelated
CR45204	Not expr	Peak	Increasing	Imp	Decreasing	Peak	Valley	Unrelated	Unrelated	Unrelated
CR45213	Decreasing	Not expr	Decreasing	CG31274	Not expr	Not expr	Not expr	Unrelated	Unrelated	Unrelated
CR45217	Not expr	Not expr	Increasing	Spase22-23	Peak	Peak	Peak	Unrelated	Unrelated	Unrelated
CR45225	Decreasing	Peak	Decreasing	Lgr3	Not expr	Not expr	Not expr	Unrelated	Unrelated	Unrelated
CR45232	Not expr	Not expr	Increasing	Atg9	Peak	Decreasing	Valley	Unrelated	Unrelated	Unrelated
CR45233	Peak	Not expr	Peak	CG3919	Peak	Decreasing	Decreasing	Concordant	Unrelated	Unrelated
CR45243	Valley	Not expr	Valley	fng	Valley	Valley	Valley	Concordant	Unrelated	Concordant
CR45252	Increasing	Decreasing	Not expr	CG2736	Valley	Increasing	Valley	Unrelated	Discordant	Unrelated
CR45256	Not expr	Peak	Not expr	hbs	Valley	Peak	Valley	Unrelated	Discordant	Unrelated
CR45258	Increasing	Not expr	Not expr	dnt	Peak	Peak	Increasing	Unrelated	Unrelated	Unrelated
CR45265	Not expr	Not expr	Increasing	Hdc	Peak	Increasing	Not expr	Unrelated	Unrelated	Unrelated
CR45266	Not expr	Peak	Not expr	sca	Decreasing	Peak	Decreasing	Unrelated	Unrelated	Unrelated
CR45269	Increasing	Increasing	Increasing	CG42867	Increasing	Increasing	Increasing	Concordant	Concordant	Concordant
CR45281	Valley	Valley	Valley	Alp6	Not expr	Not expr	Not expr	Unrelated	Unrelated	Unrelated
CR45290	Not expr	Peak	Not expr	CG10874	Peak	Decreasing	Increasing	Unrelated	Concordant	Unrelated
CR45292	Not expr	Not expr	Increasing	robl37BC	Not expr	Not expr	Not expr	Unrelated	Unrelated	Unrelated
CR45320	Not expr	Increasing	Not expr	fa2h	Decreasing	Increasing	Not expr	Unrelated	Discordant	Unrelated
CR45324	Not expr	Not expr	Valley	TER94	Peak	Peak	Peak	Unrelated	Unrelated	Discordant
CR45327	Not expr	Increasing	Not expr	Rtf1	Peak	Decreasing	Decreasing	Unrelated	Unrelated	Unrelated
CR45333	Not expr	Increasing	Not expr	CG43271	Not expr	Not expr	Not expr	Unrelated	Unrelated	Unrelated
CR45340	Not expr	Decreasing	Not expr	dbr	Peak	Peak	Decreasing	Unrelated	Unrelated	Unrelated
CR45350	Decreasing	Peak	Decreasing	Adk2	Peak	Decreasing	Decreasing	Unrelated	Concordant	Concordant
CR45376	Decreasing	Not expr	Decreasing	Swim	Valley	Valley	Valley	Unrelated	Unrelated	Unrelated
CR45378	Valley	Not expr	Valley	trh	Valley	Increasing	Valley	Concordant	Unrelated	Concordant
CR45380	Decreasing	Decreasing	Peak	Strip	Peak	Peak	Decreasing	Unrelated	Unrelated	Unrelated
CR45406	Decreasing	Not expr	Decreasing	CG34382	Valley	Valley	Valley	Unrelated	Unrelated	Unrelated
CR45409	Decreasing	Decreasing	Decreasing	Cpsf6	Peak	Decreasing	Decreasing	Unrelated	Concordant	Concordant
CR45414	Increasing	Not expr	Not expr	CG14820	Increasing	Not expr	Not expr	Concordant	Unrelated	Unrelated
CR45416	Peak	Not expr	Not expr	Prat2	Decreasing	Increasing	Not expr	Unrelated	Unrelated	Unrelated
CR45418	Not expr	Increasing	Not expr	Rexo5	Peak	Decreasing	Decreasing	Unrelated	Unrelated	Unrelated
CR45421	Not expr	Peak	Not expr	CG13297	Valley	Increasing	Increasing	Unrelated	Discordant	Unrelated
CR45432	Valley	Increasing	Increasing	CG11309	Peak	Peak	Valley	Discordant	Unrelated	Unrelated
CR45433	Not expr	Not expr	Decreasing	Papss	Increasing	Peak	Increasing	Unrelated	Unrelated	Discordant
CR45437	Decreasing	Not expr	Decreasing	CG33687	Not expr	Not expr	Not expr	Unrelated	Unrelated	Unrelated
CR45441	Increasing	Not expr	Increasing	CG6592	Increasing	Increasing	Increasing	Concordant	Unrelated	Concordant
CR45444	Peak	Decreasing	Decreasing	CG10418	Peak	Decreasing	Decreasing	Concordant	Concordant	Concordant
CR45463	Peak	Peak	Valley	Daxx	Decreasing	Peak	Decreasing	Unrelated	Unrelated	Unrelated
CR45465	Not expr	Peak	Decreasing	obst-A	Increasing	Peak	Valley	Unrelated	Unrelated	Unrelated
CR45466	Peak	Not expr	Not expr	Cyp6v1	Peak	Peak	Decreasing	Concordant	Unrelated	Unrelated
CR45472	Peak	Decreasing	Valley	Not3	Peak	Peak	Decreasing	Concordant	Unrelated	Unrelated
CR45473	Increasing	Increasing	Increasing	tyn	Increasing	Peak	Increasing	Concordant	Concordant	Concordant
CR45474	Peak	Peak	Decreasing	CG13365	Peak	Valley	Decreasing	Concordant	Concordant	Concordant
CR45479	Peak	Peak	Peak	Cyp4d14	Decreasing	Decreasing	Decreasing	Unrelated	Unrelated	Unrelated
CR45485	Decreasing	Decreasing	Decreasing	CG3679	Peak	Decreasing	Decreasing	Unrelated	Concordant	Concordant
CR45501	Peak	Decreasing	Not expr	parvin	Increasing	Valley	Valley	Unrelated	Unrelated	Unrelated
CR45503	Increasing	Increasing	Increasing	CG7423	Not expr	Not expr	Not expr	Unrelated	Unrelated	Unrelated
CR45504	Not expr	Peak	Not expr	CG1504	Not expr	Peak	Not expr	Unrelated	Unrelated	Unrelated
CR45505	Not expr	Peak	Not expr	CG1504	Not expr	Peak	Not expr	Unrelated	Unrelated	Unrelated
CR45514	Not expr	Not expr	Increasing	CG6696	Increasing	Not expr	Increasing	Unrelated	Unrelated	Concordant
CR45517	Valley	Peak	Valley	CG16756	Decreasing	Decreasing	Decreasing	Unrelated	Unrelated	Unrelated
CR45520	Not expr	Increasing	Not expr	Sirt4	Increasing	Increasing	Increasing	Unrelated	Concordant	Unrelated
CR45530	Not expr	Valley	Increasing	Ubi-p5E	Increasing	Increasing	Increasing	Unrelated	Unrelated	Concordant
CR45539	Not expr	Not expr	Increasing	fend	Peak	Peak	Not expr	Unrelated	Unrelated	Unrelated
CR45559	Increasing	Not expr	Increasing	Antp	Valley	Not expr	Valley	Unrelated	Unrelated	Unrelated
CR45564	Not expr	Peak	Not expr	CG11550	Valley	Increasing	Increasing	Unrelated	Discordant	Unrelated
CR45566	Decreasing	Not expr	Decreasing	RpL4	Decreasing	Decreasing	Decreasing	Concordant	Unrelated	Concordant
CR45581	Not expr	Decreasing	Increasing	dpr5	Not expr	Increasing	Not expr	Unrelated	Discordant	Unrelated
CR45587	Not expr	Not expr	Increasing	beat-Va	Not expr	Increasing	Not expr	Unrelated	Unrelated	Unrelated
CR45588	Increasing	Not expr	Not expr	corto	Increasing	Peak	Valley	Concordant	Unrelated	Unrelated
CR45591	Peak	Decreasing	Decreasing	Act87E	Increasing	Increasing	Increasing	Unrelated	Discordant	Discordant
CR45592	Decreasing	Not expr	Valley	MESK4	Not expr	Increasing	Not expr	Unrelated	Unrelated	Unrelated
CR45600	Increasing	Peak	Peak	CG3984	Not expr	Not expr	Not expr	Unrelated	Unrelated	Unrelated
CR45601	Decreasing	Peak	Decreasing	Yp1	Valley	Increasing	Valley	Unrelated	Discordant	Unrelated
CR45607	Not expr	Not expr	Increasing	upd2	Valley	Increasing	Increasing	Unrelated	Unrelated	Concordant
CR45615	Not expr	Not expr	Increasing	CG15927	Not expr	Increasing	Increasing	Unrelated	Unrelated	Concordant
CR45621	Not expr	Increasing	Not expr	Fpgs	Decreasing	Valley	Decreasing	Unrelated	Discordant	Unrelated
CR45627	Increasing	Not expr	Not expr	Pgant7	Peak	Peak	Peak	Unrelated	Unrelated	Unrelated
CR45629	Decreasing	Peak	Decreasing	CG15308	Not expr	Not expr	Not expr	Unrelated	Unrelated	Unrelated
CR45637	Valley	Not expr	Increasing	mtSSB	Peak	Decreasing	Decreasing	Discordant	Unrelated	Discordant
CR45640	Valley	Increasing	Increasing	mtSSB	Peak	Decreasing	Decreasing	Discordant	Unrelated	Discordant
CR45641	Decreasing	Not expr	Decreasing	mtSSB	Peak	Decreasing	Decreasing	Unrelated	Unrelated	Concordant
CR45642	Decreasing	Not expr	Peak	mtSSB	Peak	Decreasing	Decreasing	Unrelated	Unrelated	Unrelated
CR45643	Increasing	Increasing	Increasing	tara	Increasing	Peak	Valley	Concordant	Concordant	Unrelated
CR45644	Decreasing	Peak	Decreasing	lsn	Peak	Decreasing	Valley	Unrelated	Concordant	Unrelated
CR45648	Increasing	Peak	Not expr	Irp-1A	Peak	Decreasing	Decreasing	Unrelated	Concordant	Unrelated
CR45668	Decreasing	Peak	Not expr	CG16721	Peak	Decreasing	Increasing	Unrelated	Concordant	Unrelated
CR45673	Not expr	Not expr	Increasing	5-HT2A	Increasing	Increasing	Increasing	Unrelated	Unrelated	Concordant
CR45686	Not expr	Increasing	Not expr	CG42676	Peak	Decreasing	Peak	Unrelated	Unrelated	Unrelated
CR45687	Valley	Decreasing	Decreasing	CG42676	Peak	Decreasing	Peak	Discordant	Concordant	Unrelated
CR45701	Valley	Increasing	Peak	CG10680	Not expr	Increasing	Increasing	Unrelated	Unrelated	Unrelated
CR45710	Peak	Not expr	Not expr	phm	Not expr	Not expr	Not expr	Unrelated	Unrelated	Unrelated
CR45713	Decreasing	Peak	Not expr	CG31626	Not expr	Increasing	Not expr	Unrelated	Unrelated	Unrelated
CR45718	Not expr	Peak	Not expr	CG7203	Increasing	Increasing	Increasing	Unrelated	Unrelated	Unrelated
CR45732	Peak	Not expr	Decreasing	CG33062	Decreasing	Peak	Decreasing	Unrelated	Unrelated	Concordant
CR45736	Peak	Peak	Not expr	CG40298	Not expr	Not expr	Not expr	Unrelated	Unrelated	Unrelated
CR45737	Decreasing	Not expr	Valley	sty	Valley	Valley	Valley	Unrelated	Unrelated	Concordant
CR45740	Increasing	Not expr	Not expr	CG7509	Decreasing	Decreasing	Decreasing	Discordant	Unrelated	Unrelated
CR45744	Valley	Peak	Decreasing	Prdm13	Not expr	Not expr	Not expr	Unrelated	Unrelated	Unrelated
CR45747	Increasing	Not expr	Increasing	galene	Not expr	Not expr	Not expr	Unrelated	Unrelated	Unrelated
CR45754	Decreasing	Decreasing	Decreasing	CG33795	Not expr	Not expr	Not expr	Unrelated	Unrelated	Unrelated
CR45755	Decreasing	Not expr	Decreasing	CG33795	Not expr	Not expr	Not expr	Unrelated	Unrelated	Unrelated
CR45758	Not expr	Increasing	Not expr	CG32461	Not expr	Not expr	Not expr	Unrelated	Unrelated	Unrelated
CR45759	Peak	Not expr	Not expr	vvl	Peak	Increasing	Valley	Concordant	Unrelated	Unrelated
CR45778	Decreasing	Not expr	Decreasing	dUTPase	Decreasing	Decreasing	Decreasing	Concordant	Unrelated	Concordant
CR45789	Not expr	Increasing	Increasing	da	Peak	Peak	Valley	Unrelated	Unrelated	Unrelated
CR45797	Not expr	Not expr	Increasing	CG3156	Increasing	Valley	Valley	Unrelated	Unrelated	Unrelated
CR45800	Decreasing	Not expr	Decreasing	CG4360	Peak	Peak	Decreasing	Unrelated	Unrelated	Concordant
CR45815	Valley	Decreasing	Peak	CG13920	Increasing	Increasing	Increasing	Unrelated	Discordant	Unrelated
CR45822	Peak	Peak	Peak	CTCF	Peak	Decreasing	Decreasing	Concordant	Concordant	Unrelated
CR45828	Decreasing	Increasing	Valley	SCOT	Increasing	Decreasing	Increasing	Discordant	Concordant	Unrelated
CR45831	Decreasing	Decreasing	Peak	Ppat-Dpck	Increasing	Valley	Increasing	Discordant	Unrelated	Unrelated
CR45833	Peak	Peak	Not expr	qm	Peak	Decreasing	Decreasing	Concordant	Concordant	Unrelated
CR45835	Decreasing	Decreasing	Decreasing	Sec63	Peak	Peak	Peak	Unrelated	Unrelated	Unrelated
CR45865	Peak	Valley	Decreasing	CG4101	Peak	Peak	Peak	Concordant	Discordant	Unrelated
CR45867	Not expr	Not expr	Increasing	bip1	Decreasing	Decreasing	Valley	Unrelated	Unrelated	Unrelated
CR45869	Decreasing	Not expr	Decreasing	ERR	Peak	Peak	Peak	Unrelated	Unrelated	Unrelated
CR45870	Decreasing	Not expr	Decreasing	ERR	Peak	Peak	Peak	Unrelated	Unrelated	Unrelated
CR45872	Not expr	Not expr	Increasing	Bet3	Peak	Decreasing	Peak	Unrelated	Unrelated	Unrelated
CR45873	Decreasing	Decreasing	Decreasing	CG3437	Peak	Decreasing	Peak	Unrelated	Concordant	Unrelated
CR45874	Not expr	Decreasing	Not expr	RpS9	Decreasing	Decreasing	Decreasing	Unrelated	Concordant	Unrelated
CR45880	Not expr	Increasing	Not expr	CG32085	Not expr	Increasing	Not expr	Unrelated	Unrelated	Unrelated
CR45882	Not expr	Increasing	Not expr	CG32085	Not expr	Increasing	Not expr	Unrelated	Unrelated	Unrelated
CR45885	Decreasing	Increasing	Increasing	Sugb	Decreasing	Peak	Decreasing	Concordant	Discordant	Discordant
CR45889	Increasing	Peak	Increasing	Diap1	Peak	Peak	Peak	Unrelated	Concordant	Unrelated
CR45891	Decreasing	Peak	Not expr	CG9593	Decreasing	Decreasing	Decreasing	Concordant	Unrelated	Unrelated
CR45892	Decreasing	Not expr	Decreasing	DEF8	Peak	Decreasing	Peak	Unrelated	Unrelated	Unrelated
CR45893	Increasing	Increasing	Increasing	CG4998	Valley	Increasing	Valley	Unrelated	Unrelated	Unrelated
CR45894	Not expr	Valley	Not expr	Pdh	Not expr	Increasing	Not expr	Unrelated	Unrelated	Unrelated
CR45898	Not expr	Increasing	Not expr	Lmpt	Valley	Valley	Valley	Unrelated	Unrelated	Unrelated
CR45907	Peak	Increasing	Valley	Tailor	Peak	Peak	Decreasing	Concordant	Unrelated	Unrelated
CR45925	Peak	Decreasing	Not expr	cer	Increasing	Valley	Increasing	Unrelated	Unrelated	Unrelated
CR45927	Peak	Decreasing	Peak	CG8187	Increasing	Valley	Valley	Unrelated	Unrelated	Discordant
CR45928	Not expr	Not expr	Increasing	ytr	Decreasing	Decreasing	Decreasing	Unrelated	Unrelated	Discordant
CR45936	Not expr	Peak	Not expr	CheA75a	Not expr	Not expr	Not expr	Unrelated	Unrelated	Unrelated
CR45938	Valley	Increasing	Valley	ftz-f1	Valley	Increasing	Valley	Concordant	Unrelated	Concordant
CR45943	Peak	Decreasing	Peak	CG13255	Valley	Valley	Increasing	Discordant	Unrelated	Unrelated
CR45949	Decreasing	Not expr	Not expr	CG13126	Peak	Decreasing	Decreasing	Unrelated	Unrelated	Unrelated
CR45951	Decreasing	Peak	Decreasing	park	Peak	Decreasing	Decreasing	Unrelated	Concordant	Concordant
CR45954	Not expr	Peak	Decreasing	rgn	Valley	Peak	Valley	Unrelated	Discordant	Unrelated
CR45962	Peak	Not expr	Peak	Ten-m	Valley	Increasing	Decreasing	Discordant	Unrelated	Unrelated
CR45968	Decreasing	Peak	Decreasing	CG11109	Peak	Peak	Peak	Unrelated	Concordant	Unrelated
CR45973	Not expr	Peak	Not expr	CG13248	Not expr	Increasing	Not expr	Unrelated	Unrelated	Unrelated
CR45977	Decreasing	Not expr	Increasing	comm3	Not expr	Increasing	Not expr	Unrelated	Unrelated	Unrelated
CR45985	Increasing	Decreasing	Peak	Gdap1	Increasing	Decreasing	Peak	Concordant	Concordant	Concordant
CR45999	Decreasing	Not expr	Decreasing	CG9855	Peak	Valley	Valley	Unrelated	Unrelated	Unrelated
CR46006	Valley	Decreasing	Increasing	CG12362	Not expr	Not expr	Not expr	Unrelated	Unrelated	Unrelated
CR46029	Decreasing	Not expr	Valley	Gyc89Db	Not expr	Not expr	Not expr	Unrelated	Unrelated	Unrelated
CR46032	Decreasing	Peak	Decreasing	bbg	Valley	Peak	Increasing	Unrelated	Discordant	Discordant
CR46040	Increasing	Increasing	Increasing	CG4462	Not expr	Increasing	Increasing	Unrelated	Unrelated	Concordant
CR46052	Not expr	Not expr	Increasing	cysu	Increasing	Increasing	Increasing	Unrelated	Unrelated	Concordant
CR46056	Decreasing	Peak	Peak	E2f1	Decreasing	Peak	Decreasing	Concordant	Unrelated	Unrelated
CR46057	Decreasing	Not expr	Not expr	E2f1	Decreasing	Peak	Decreasing	Concordant	Unrelated	Unrelated
CR46062	Not expr	Not expr	Increasing	CG12290	Valley	Peak	Increasing	Unrelated	Unrelated	Concordant
CR46064	Decreasing	Increasing	Valley	CG12547	Peak	Peak	Valley	Unrelated	Unrelated	Concordant
CR46081	Decreasing	Not expr	Valley	CG4338	Peak	Decreasing	Peak	Unrelated	Unrelated	Discordant
CR46085	Not expr	Peak	Not expr	CG18766	Peak	Decreasing	Peak	Unrelated	Concordant	Unrelated
CR46093	Increasing	Peak	Decreasing	BRWD3	Decreasing	Peak	Decreasing	Discordant	Unrelated	Concordant
CR46099	Decreasing	Not expr	Valley	CG10425	Peak	Peak	Increasing	Unrelated	Unrelated	Unrelated
CR46109	Valley	Not expr	Decreasing	IntS11	Decreasing	Decreasing	Peak	Unrelated	Unrelated	Unrelated
CR46112	Peak	Peak	Not expr	sima	Decreasing	Peak	Peak	Unrelated	Unrelated	Unrelated
CR46123	Not expr	Peak	Decreasing	Myo81F	Not expr	Not expr	Not expr	Unrelated	Unrelated	Unrelated
CR46135	Peak	Peak	Peak	Atu	Decreasing	Decreasing	Decreasing	Unrelated	Unrelated	Unrelated
CR46138	Decreasing	Increasing	Valley	CG1074	Peak	Decreasing	Decreasing	Unrelated	Unrelated	Unrelated
CR46139	Decreasing	Not expr	Not expr	CG34112	Peak	Decreasing	Valley	Unrelated	Unrelated	Unrelated
CR46140	Decreasing	Decreasing	Peak	Vps24	Increasing	Valley	Valley	Discordant	Unrelated	Discordant
CR46142	Decreasing	Not expr	Not expr	PIG-H	Peak	Valley	Decreasing	Unrelated	Unrelated	Unrelated
CR46144	Not expr	Peak	Decreasing	CG8516	Peak	Peak	Valley	Unrelated	Concordant	Unrelated
CR46204	Increasing	Not expr	Increasing	dl	Valley	Peak	Valley	Unrelated	Unrelated	Unrelated
CR46206	Valley	Decreasing	Peak	MRP	Valley	Increasing	Valley	Concordant	Discordant	Discordant
CR46221	Increasing	Not expr	Not expr	CG11459	Not expr	Not expr	Not expr	Unrelated	Unrelated	Unrelated
CR46225	Increasing	Not expr	Not expr	CG11286	Not expr	Not expr	Not expr	Unrelated	Unrelated	Unrelated
CR46257	Not expr	Increasing	Not expr	Not1	Peak	Peak	Valley	Unrelated	Unrelated	Unrelated
CR46268	Decreasing	Decreasing	Valley	CG17490	Peak	Peak	Decreasing	Unrelated	Unrelated	Unrelated
CR46269	Decreasing	Not expr	Not expr	CG7882	Not expr	Not expr	Not expr	Unrelated	Unrelated	Unrelated
CR9284	Increasing	Not expr	Not expr	tpr	Increasing	Not expr	Increasing	Concordant	Unrelated	Unrelated
CRG	Valley	Valley	Decreasing	CASK	Decreasing	Peak	Valley	Unrelated	Unrelated	Unrelated
dntRL	Not expr	Increasing	Not expr	CG17486	Peak	Peak	Valley	Unrelated	Unrelated	Unrelated
noe	Valley	Increasing	Valley	blot	Decreasing	Decreasing	Decreasing	Unrelated	Discordant	Unrelated
RNaseMRP:RNA	Valley	Decreasing	Valley	CG10365	Peak	Peak	Peak	Discordant	Unrelated	Discordant
RNaseP:RNA	Peak	Decreasing	Valley	ATPsynC	Decreasing	Increasing	Peak	Unrelated	Discordant	Discordant
roX1	Decreasing	Decreasing	Valley	ec	Valley	Peak	Valley	Unrelated	Unrelated	Concordant
roX2	Valley	Decreasing	Valley	CG11695	Peak	Decreasing	Peak	Discordant	Concordant	Discordant
TS15	Increasing	Increasing	Increasing	CG34175	Not expr	Not expr	Not expr	Unrelated	Unrelated	Unrelated
Uhg1	Decreasing	Decreasing	Decreasing	CG6424	Valley	Peak	Peak	Unrelated	Unrelated	Unrelated
Uhg2	Peak	Decreasing	Decreasing	Bka	Peak	Decreasing	Valley	Concordant	Concordant	Unrelated
Uhg3	Peak	Decreasing	Decreasing	CG18810	Not expr	Not expr	Decreasing	Unrelated	Unrelated	Concordant
Uhg4	Peak	Decreasing	Decreasing	CG8078	Peak	Increasing	Valley	Concordant	Discordant	Unrelated
Uhg5	Decreasing	Decreasing	Valley	CG12863	Peak	Decreasing	Decreasing	Unrelated	Concordant	Unrelated
Uhg7	Decreasing	Decreasing	Decreasing	CG7974	Peak	Peak	Decreasing	Unrelated	Unrelated	Concordant
Uhg8	Peak	Decreasing	Decreasing	atk	Valley	Valley	Valley	Discordant	Unrelated	Unrelated
Yu	Not expr	Not expr	Increasing	Ssl	Not expr	Not expr	Not expr	Unrelated	Unrelated	Unrelated
